# The genome of the toxic invasive species *Heracleum sosnowskyi* carries an increased number of genes despite absence of recent whole-genome duplications

**DOI:** 10.1101/2023.02.14.528432

**Authors:** MI Schelkunov, VYu Shtratnikova, AV Klepikova, MS Makarenko, DO Omelchenko, LA Novikova, EN Obukhova, VP Bogdanov, AA Penin, MD Logacheva

## Abstract

*Heracleum sosnowskyi*, belonging to a group of giant hogweeds, is a plant with large effects on ecosystems and human health. It is an invasive species that contributes to the deterioration of grassland ecosystems. The ability of *H. sosnowskyi* to produce linear furanocoumarins (FCs), photosensitizing compounds, makes it very dangerous. At the same time, linear FCs are compounds with high pharmaceutical value that are used in skin disease therapies. Despite this high importance, it has not been the focus of genetic and genomic studies. Here, we report a chromosome-scale assembly of the Sosnowsky’s hogweed genome. Genomic analysis revealed an unusually high number of genes (55 206) in the hogweed genome, in contrast to the 25-35 thousand found in most plants. However, we did not find any traces of recent whole genome duplications not shared with its confamiliar, *Daucus carota* (carrot), which has approximately thirty thousand genes. The analysis of the genomic proximity of duplicated genes indicates tandem duplications as a main reason for this increase. We performed a genome-wide search of the genes of the FC biosynthesis pathway and their expression in aboveground plant parts. Using a combination of expression data and phylogenetic analysis, we found candidate genes for psoralen synthase and experimentally showed the activity of one of them using a heterologous yeast expression system. These findings expand our knowledge on the evolution of gene space in plants and lay a foundation for further analysis of hogweed as an invasive plant and as a source of FCs.
