## Supplementary Table 6 for "The genome of the toxic invasive species *Heracleum sosnowskyi* carries an increased number of genes despite absence of recent whole-genome duplications"

### Sheet: heracleum_sosnowskyi__VS__daucu
GO term name	GO term id	Change type*	Q-value	Ratio of fractions between Heracleum sosnowskyi and Daucus carota**	Fraction of genes with this GO term in Heracleum sosnowskyi***	Fraction of genes with this GO term in Daucus carota***	GO term description	GO term type
secologanin synthase activity	GO:0050616	o	0.0187785	infinity	16/30453	0/24921	molecular function	Catalysis of the reaction: loganin + NADPH + H+ + O2 = secologanin + NADP+ + 2 H2O. [EC:1.14.19.62, MetaCyc:1.3.3.9-RXN]
L-dopa O-methyltransferase activity	GO:0102084	o	0.0187785	9.00177	22/30453	2/24921	molecular function	Catalysis of the reaction: L-dopa + S-adenosyl-L-methionine <=> 3-O-methyldopa + S-adenosyl-L-homocysteine + H+. [EC:2.1.1.6, GOC:pz]
orcinol O-methyltransferase activity	GO:0102938	o	0.0187785	9.00177	22/30453	2/24921	molecular function	Catalysis of the reaction: orcinol + S-adenosyl-L-methionine = H+ + 3-methoxy-5-hydroxytoluene + S-adenosyl-L-homocysteine. [EC:2.1.1.6, GOC:pz]
transcription factor TFIIE complex	GO:0005673	o	0.0139412	6.13757	30/30453	4/24921	cellular compartment	A transcription factor which in humans consists of a complex of two alpha and two beta chains. Recruits TFIIH to the initiation complex and helps activate both RNA polymerase II and TFIIH. [GOC:jl, PMID:16547462]
cholesterol dehydrogenase activity	GO:0102294	o	0.0149726	5.93299	29/30453	4/24921	molecular function	Catalysis of the reaction: cholesterol + NAD = cholest-5-en-3-one + NADH + H+. [GOC:pz, RHEA:35459]
3-oxo-5-beta-steroid 4-dehydrogenase activity	GO:0047568	o	0.0187785	5.7284	28/30453	4/24921	molecular function	Catalysis of the reaction: a 3-oxo-5-beta-steroid + acceptor = a 3-oxo-D4-steroid + reduced acceptor. [EC:1.3.99.6, MetaCyc:3-OXO-5-BETA-STEROID-4-DEHYDROGENASE-RXN]
enone reductase activity	GO:0035671	o	0.0187785	5.07373	31/30453	5/24921	molecular function	Catalysis of the reaction: an enone + NADPH + H+ = a ketone + NADP+. [EC:1.3.1.-, GOC:kad, PMID:17945329, PMID:19166903]
steroid dehydrogenase activity, acting on the CH-CH group of donors	GO:0033765	o	0.0269185	4.91006	30/30453	5/24921	molecular function	Catalysis of an oxidation-reduction (redox) reaction in which a CH-CH group acts as a hydrogen or electron donor and reduces a hydrogen or electron acceptor, and in which one substrate is a sterol derivative. [GOC:mah]
oxidoreductase activity, acting on the CH-CH group of donors, oxygen as acceptor	GO:0016634	o	0.0187785	2.92265	50/30453	14/24921	molecular function	Catalysis of an oxidation-reduction (redox) reaction in which a CH-CH group acts as a hydrogen or electron donor and reduces oxygen. [GOC:jl]
cullin family protein binding	GO:0097602	o	0.0135831	2.49061	70/30453	23/24921	molecular function	Binding to a member of the cullin family, hydrophobic proteins that act as scaffolds for ubiquitin ligases (E3). [GOC:ha, InterPro:IPR016158, PMID:18698375]
manganese ion binding	GO:0030145	o	0.0157097	2.3089	79/30453	28/24921	molecular function	Binding to a manganese ion (Mn). [GOC:ai]
ubiquitin protein ligase binding	GO:0031625	o	2.09991e-06	2.29915	177/30453	63/24921	molecular function	Binding to a ubiquitin protein ligase enzyme, any of the E3 proteins. [GOC:vp]
ubiquitin-like protein ligase binding	GO:0044389	o	4.27684e-06	2.21075	181/30453	67/24921	molecular function	Binding to a ubiquitin-like protein ligase, such as ubiquitin-ligase. [GOC:jl]
protein serine kinase activity	GO:0106310	o	1.08097e-08	2.02895	300/30453	121/24921	molecular function	Catalysis of the reactions: ATP + protein serine = ADP + protein serine phosphate. [RHEA:17989]
recognition of pollen	GO:0048544	o	1.4224e-06	1.9885	260/30453	107/24921	biological process	The process, involving the sharing and interaction of the single locus incompatibility haplotypes, involved in the recognition or rejection of the self pollen by cells in the stigma. This process ensures out-breeding in certain plant species. [GOC:dph, GOC:pj, GOC:tb]
cell recognition	GO:0008037	o	1.4224e-06	1.97453	263/30453	109/24921	biological process	The process in which a cell in an organism interprets its surroundings. [GOC:go_curators]
FAD binding	GO:0071949	o	0.0395876	1.62633	157/30453	79/24921	molecular function	Binding to the oxidized form, FAD, of flavin-adenine dinucleotide, the coenzyme or the prosthetic group of various flavoprotein oxidoreductase enzymes. [GOC:mah]
sesquiterpene biosynthetic process	GO:0051762	o	0.0086644	1.60986	240/30453	122/24921	biological process	The chemical reactions and pathways resulting in the formation of sesquiterpenes, any of a class of terpenes of the formula C15H24 or a derivative of such a terpene. [GOC:ai]
sesquiterpene metabolic process	GO:0051761	o	0.00854005	1.56704	270/30453	141/24921	biological process	The chemical reactions and pathways involving sesquiterpenes, any of a class of terpenes of the formula C15H24 or a derivative of such a terpene. [GOC:ai]
cell surface receptor signaling pathway	GO:0007166	o	0.0171209	1.54643	257/30453	136/24921	biological process	The series of molecular signals initiated by activation of a receptor on the surface of a cell. The pathway begins with binding of an extracellular ligand to a cell surface receptor, or for receptors that signal in the absence of a ligand, by ligand-withdrawal or the activity of a constitutively active receptor. The pathway ends with regulation of a downstream cellular process, e.g. transcription…
terpene biosynthetic process	GO:0046246	o	0.0308462	1.49656	267/30453	146/24921	biological process	The chemical reactions and pathways resulting in the formation of terpenes, any of a large group of hydrocarbons made up of isoprene units. [GOC:ai]
terpenoid biosynthetic process	GO:0016114	o	0.000369348	1.46425	501/30453	280/24921	biological process	The chemical reactions and pathways resulting in the formation of terpenoids, any member of a class of compounds characterized by an isoprenoid chemical structure. [GOC:ai]
terpene metabolic process	GO:0042214	o	0.0284503	1.4387	327/30453	186/24921	biological process	The chemical reactions and pathways involving terpenes, any of a large group of hydrocarbons that are made up of isoprene (C5H8) units which may be cyclic, acyclic or multicyclic, saturated or unsaturated, and may contain various functional groups. [GOC:curators]
terpenoid metabolic process	GO:0006721	o	0.00271351	1.37762	569/30453	338/24921	biological process	The chemical reactions and pathways involving terpenoids, any member of a class of compounds characterized by an isoprenoid chemical structure and including derivatives with various functional groups. [ISBN:0198506732]
iron ion binding	GO:0005506	o	0.000707293	1.33381	709/30453	435/24921	molecular function	Binding to an iron (Fe) ion. [GOC:ai]
isoprenoid biosynthetic process	GO:0008299	o	0.00854005	1.30518	689/30453	432/24921	biological process	The chemical reactions and pathways resulting in the formation of an isoprenoid compound, isoprene (2-methylbuta-1,3-diene) or compounds containing or derived from linked isoprene (3-methyl-2-butenylene) residues. [ISBN:0198506732]
monooxygenase activity	GO:0004497	o	0.0093205	1.28002	707/30453	452/24921	molecular function	Catalysis of the incorporation of one atom from molecular oxygen into a compound and the reduction of the other atom of oxygen to water. [ISBN:0198506732]
tetrapyrrole binding	GO:0046906	o	0.00287708	1.26939	864/30453	557/24921	molecular function	Binding to a tetrapyrrole, a compound containing four pyrrole nuclei variously substituted and linked to each other through carbons at the alpha position. [GOC:curators, ISBN:0198506732]
isoprenoid metabolic process	GO:0006720	o	0.0225923	1.26349	755/30453	489/24921	biological process	The chemical reactions and pathways involving isoprenoid compounds, isoprene (2-methylbuta-1,3-diene) or compounds containing or derived from linked isoprene (3-methyl-2-butenylene) residues. [ISBN:0198547684]
carbohydrate binding	GO:0030246	o	0.00318616	1.2547	923/30453	602/24921	molecular function	Binding to a carbohydrate, which includes monosaccharides, oligosaccharides and polysaccharides as well as substances derived from monosaccharides by reduction of the carbonyl group (alditols), by oxidation of one or more hydroxy groups to afford the corresponding aldehydes, ketones, or carboxylic acids, or by replacement of one or more hydroxy group(s) by a hydrogen atom. Cyclitols are generally…
transition metal ion binding	GO:0046914	o	4.31829e-09	1.25428	2273/30453	1483/24921	molecular function	Binding to a transition metal ions; a transition metal is an element whose atom has an incomplete d-subshell of extranuclear electrons, or which gives rise to a cation or cations with an incomplete d-subshell. Transition metals often have more than one valency state. Biologically relevant transition metals include vanadium, manganese, iron, copper, cobalt, nickel, molybdenum and silver. [ISBN:019…
heme binding	GO:0020037	o	0.00999001	1.25376	812/30453	530/24921	molecular function	Binding to a heme, a compound composed of iron complexed in a porphyrin (tetrapyrrole) ring. [GOC:ai]
zinc ion binding	GO:0008270	o	0.00192979	1.21213	1339/30453	904/24921	molecular function	Binding to a zinc ion (Zn). [GOC:ai]
oxidoreductase activity, acting on paired donors, with incorporation or reduction of molecular oxygen	GO:0016705	o	0.0393156	1.19903	926/30453	632/24921	molecular function	Catalysis of an oxidation-reduction (redox) reaction in which hydrogen or electrons are transferred from each of two donors, and molecular oxygen is reduced or incorporated into a donor. [GOC:mah]
protein phosphorylation	GO:0006468	o	0.00854005	1.16799	1864/30453	1306/24921	biological process	The process of introducing a phosphate group on to a protein. [GOC:hb]
protein kinase activity	GO:0004672	o	0.0128853	1.13829	2156/30453	1550/24921	molecular function	Catalysis of the phosphorylation of an amino acid residue in a protein, usually according to the reaction: a protein + ATP = a phosphoprotein + ADP. [MetaCyc:PROTEIN-KINASE-RXN]
phosphotransferase activity, alcohol group as acceptor	GO:0016773	o	0.0349678	1.11055	2573/30453	1896/24921	molecular function	Catalysis of the transfer of a phosphorus-containing group from one compound (donor) to an alcohol group (acceptor). [GOC:jl]
metal ion binding	GO:0046872	o	0.0190878	1.07395	5399/30453	4114/24921	molecular function	Binding to a metal ion. [GOC:ai]
cation binding	GO:0043169	o	0.0190878	1.07354	5435/30453	4143/24921	molecular function	Binding to a cation, a charged atom or group of atoms with a net positive charge. [GOC:jl]
ion binding	GO:0043167	o	5.95421e-05	1.07063	9684/30453	7402/24921	molecular function	Binding to an ion, a charged atoms or groups of atoms. [GOC:jl]
cellular_component	GO:0005575	u	0.00526102	0.982677	24810/30453	20661/24921	cellular compartment	A location, relative to cellular compartments and structures, occupied by a macromolecular machine when it carries out a molecular function. There are two ways in which the gene ontology describes locations of gene products: (1) relative to cellular structures (e.g., cytoplasmic side of plasma membrane) or compartments (e.g., mitochondrion), and (2) the stable macromolecular complexes of which th…
cellular anatomical entity	GO:0110165	u	0.00526102	0.981087	23969/30453	19993/24921	cellular compartment	A part of a cellular organism that is either an immaterial entity or a material entity with granularity above the level of a protein complex but below that of an anatomical system. Or, a substance produced by a cellular organism with granularity above the level of a protein complex. [GOC:kmv]
* - "o": overrepresented in Heracleum sosnowskyi compared to Daucus carota	"u": underrepresented in Heracleum sosnowskyi compared to Daucus carota
** - ratio of values from columns F and G
*** - the number of genes with this particular GO term and the number of genes that were assigned at least one GO term in this species
