## Supplementary Table 7 for "The genome of the toxic invasive species *Heracleum sosnowskyi* carries an increased number of genes despite absence of recent whole-genome duplications"

### Sheet: apium_graveolens__VS__daucus_ca
GO term name	GO term id	Change type*	Q-value	Ratio of fractions between Heracleum sosnowskyi and Daucus carota**	Fraction of genes with this GO term in Heracleum sosnowskyi***	Fraction of genes with this GO term in Daucus carota***	GO term description	GO term type
heme transport	GO:0015886	o	0.029125	19.8121	23/28931	1/24921	biological process	The directed movement of heme, any compound of iron complexed in a porphyrin (tetrapyrrole) ring, into, out of or within a cell, or between cells, by means of some agent such as a transporter or pore. [GOC:ai]
heme transmembrane transporter activity	GO:0015232	o	0.00703153	18.0893	21/28931	1/24921	molecular function	Enables the transfer of heme from one side of a membrane to the other. [PMID:29549126]
euchromatin binding	GO:1990188	o	0.00142429	8.61394	30/28931	3/24921	molecular function	Binding to euchromatin, a dispersed and relatively uncompacted form of chromatin. [GOC:vw, PMID:22431512]
middle lamella	GO:0009519	o	0.0474768	6.31689	22/28931	3/24921	cellular compartment	Layer of intercellular material, chiefly pectic substances, cementing together the primary walls of contiguous cells. [ISBN:0471245208]
NADH dehydrogenase (ubiquinone) activity	GO:0008137	o	0.00615997	4.01984	42/28931	9/24921	molecular function	Catalysis of the reaction: NADH + ubiquinone + 5 H(+)(in) <=> NAD(+) + ubiquinol + 4 H(+)(out). [RHEA:29091]
NADH dehydrogenase (quinone) activity	GO:0050136	o	0.00723543	3.704	43/28931	10/24921	molecular function	Catalysis of the reaction: NADH + H+ + a quinone = NAD+ + a quinol. [EC:1.6.5.11, GOC:mah, MetaCyc:NADH-DEHYDROGENASE-QUINONE-RXN]
oxidoreduction-driven active transmembrane transporter activity	GO:0015453	o	3.60672e-05	3.68485	77/28931	18/24921	molecular function	Primary active transport of a solute across a membrane, driven by exothermic flow of electrons from a reduced substrate to an oxidized substrate. Primary active transport is catalysis of the transport of a solute across a membrane, up the solute's concentration gradient, by binding the solute and undergoing a series of conformational changes. Transport works equally well in either direction and i…
electron transporter, transferring electrons within the cyclic electron transport pathway of photosynthesis activity	GO:0045156	o	0.0241404	3.21065	41/28931	11/24921	molecular function	Enables the directed movement of electrons within the cyclic electron transport pathway of photosynthesis. [GOC:ai, ISBN:0716731363]
ADP binding	GO:0043531	o	2.48943e-12	3.16397	191/28931	52/24921	molecular function	Binding to ADP, adenosine 5'-diphosphate. [GOC:jl]
misfolded protein binding	GO:0051787	o	0.00891751	2.90721	54/28931	16/24921	molecular function	Binding to a misfolded protein. [GOC:ai]
chlorophyll binding	GO:0016168	o	0.000279065	2.8161	85/28931	26/24921	molecular function	Binding to a chlorophyll; a compound of magnesium complexed in a porphyrin (tetrapyrrole) ring and which functions as a photosynthetic pigment. [GOC:jl]
NADH dehydrogenase activity	GO:0003954	o	0.00723543	2.5124	70/28931	24/24921	molecular function	Catalysis of the reaction: NADH + H+ + acceptor = NAD+ + reduced acceptor. [RHEA:11356]
manganese ion binding	GO:0030145	o	0.00565174	2.43036	79/28931	28/24921	molecular function	Binding to a manganese ion (Mn). [GOC:ai]
ubiquitin protein ligase binding	GO:0031625	o	0.000615589	2.00992	147/28931	63/24921	molecular function	Binding to a ubiquitin protein ligase enzyme, any of the E3 proteins. [GOC:vp]
ubiquitin-like protein ligase binding	GO:0044389	o	0.00117964	1.92849	150/28931	67/24921	molecular function	Binding to a ubiquitin-like protein ligase, such as ubiquitin-ligase. [GOC:jl]
polysaccharide binding	GO:0030247	o	0.00779038	1.84783	133/28931	62/24921	molecular function	Binding to a polysaccharide, a polymer of many (typically more than 10) monosaccharide residues linked glycosidically. [GOC:mah]
photosystem	GO:0009521	o	0.0474768	1.76977	113/28931	55/24921	cellular compartment	A complex located in a photosynthetic membrane that consists of a photoreaction center associated with accessory pigments and electron carriers. Examples of this component are found in Arabidopsis thaliana and in photosynthetic bacterial and archaeal species. [GOC:ds, GOC:mah, ISBN:0140514031, PMID:9821949]
protein serine kinase activity	GO:0106310	o	0.000128547	1.74415	245/28931	121/24921	molecular function	Catalysis of the reactions: ATP + protein serine = ADP + protein serine phosphate. [RHEA:17989]
FAD binding	GO:0071949	o	0.0118398	1.70098	156/28931	79/24921	molecular function	Binding to the oxidized form, FAD, of flavin-adenine dinucleotide, the coenzyme or the prosthetic group of various flavoprotein oxidoreductase enzymes. [GOC:mah]
structural constituent of chromatin	GO:0030527	o	0.00703153	1.68493	178/28931	91/24921	molecular function	The action of a molecule that contributes to the structural integrity of chromatin. [GOC:ai]
nucleosome	GO:0000786	o	0.00563607	1.65456	194/28931	101/24921	cellular compartment	A complex comprised of DNA wound around a multisubunit core and associated proteins, which forms the primary packing unit of DNA into higher order structures. [GOC:elh]
sesquiterpene biosynthetic process	GO:0051762	o	0.0394849	1.58158	224/28931	122/24921	biological process	The chemical reactions and pathways resulting in the formation of sesquiterpenes, any of a class of terpenes of the formula C15H24 or a derivative of such a terpene. [GOC:ai]
sesquiterpene metabolic process	GO:0051761	o	0.0357004	1.55784	255/28931	141/24921	biological process	The chemical reactions and pathways involving sesquiterpenes, any of a class of terpenes of the formula C15H24 or a derivative of such a terpene. [GOC:ai]
protein-DNA complex	GO:0032993	o	0.0210769	1.4935	241/28931	139/24921	cellular compartment	A macromolecular complex containing both protein and DNA molecules. [GOC:mah]
electron transfer activity	GO:0009055	o	0.0222263	1.43226	281/28931	169/24921	molecular function	Any molecular entity that serves as an electron acceptor and electron donor in an electron transport chain. An electron transport chain is a process in which a series of electron carriers operate together to transfer electrons from donors to any of several different terminal electron acceptors to generate a transmembrane electrochemical gradient. [ISBN:0198506732]
tetrapyrrole binding	GO:0046906	o	0.000104151	1.32225	855/28931	557/24921	molecular function	Binding to a tetrapyrrole, a compound containing four pyrrole nuclei variously substituted and linked to each other through carbons at the alpha position. [GOC:curators, ISBN:0198506732]
iron ion binding	GO:0005506	o	0.009453	1.27526	644/28931	435/24921	molecular function	Binding to an iron (Fe) ion. [GOC:ai]
protein dimerization activity	GO:0046983	o	0.000128547	1.27306	1070/28931	724/24921	molecular function	The formation of a protein dimer, a macromolecular structure consists of two noncovalently associated identical or nonidentical subunits. [ISBN:0198506732]
heme binding	GO:0020037	o	0.00891751	1.24821	768/28931	530/24921	molecular function	Binding to a heme, a compound composed of iron complexed in a porphyrin (tetrapyrrole) ring. [GOC:ai]
monooxygenase activity	GO:0004497	o	0.0284822	1.24635	654/28931	452/24921	molecular function	Catalysis of the incorporation of one atom from molecular oxygen into a compound and the reduction of the other atom of oxygen to water. [ISBN:0198506732]
mitochondrion	GO:0005739	o	0.0140418	1.22831	857/28931	601/24921	cellular compartment	A semiautonomous, self replicating organelle that occurs in varying numbers, shapes, and sizes in the cytoplasm of virtually all eukaryotic cells. It is notably the site of tissue respiration. [GOC:giardia, ISBN:0198506732]
transition metal ion binding	GO:0046914	o	8.83989e-06	1.20932	2082/28931	1483/24921	molecular function	Binding to a transition metal ions; a transition metal is an element whose atom has an incomplete d-subshell of extranuclear electrons, or which gives rise to a cation or cations with an incomplete d-subshell. Transition metals often have more than one valency state. Biologically relevant transition metals include vanadium, manganese, iron, copper, cobalt, nickel, molybdenum and silver. [ISBN:019…
zinc ion binding	GO:0008270	o	0.0221666	1.17298	1231/28931	904/24921	molecular function	Binding to a zinc ion (Zn). [GOC:ai]
metal ion binding	GO:0046872	o	0.00891751	1.07873	5152/28931	4114/24921	molecular function	Binding to a metal ion. [GOC:ai]
cation binding	GO:0043169	o	0.00891751	1.07846	5187/28931	4143/24921	molecular function	Binding to a cation, a charged atom or group of atoms with a net positive charge. [GOC:jl]
ion binding	GO:0043167	o	0.000104151	1.07005	9195/28931	7402/24921	molecular function	Binding to an ion, a charged atoms or groups of atoms. [GOC:jl]
cellular anatomical entity	GO:0110165	u	5.22007e-06	0.975009	22630/28931	19993/24921	cellular compartment	A part of a cellular organism that is either an immaterial entity or a material entity with granularity above the level of a protein complex but below that of an anatomical system. Or, a substance produced by a cellular organism with granularity above the level of a protein complex. [GOC:kmv]
cellular_component	GO:0005575	u	3.90612e-08	0.97342	23348/28931	20661/24921	cellular compartment	A location, relative to cellular compartments and structures, occupied by a macromolecular machine when it carries out a molecular function. There are two ways in which the gene ontology describes locations of gene products: (1) relative to cellular structures (e.g., cytoplasmic side of plasma membrane) or compartments (e.g., mitochondrion), and (2) the stable macromolecular complexes of which th…
intrinsic component of membrane	GO:0031224	u	0.00372922	0.961955	13641/28931	12215/24921	cellular compartment	The component of a membrane consisting of the gene products having some covalently attached portion, for example part of a peptide sequence or some other covalently attached group such as a GPI anchor, which spans or is embedded in one or both leaflets of the membrane. [GOC:mah]
integral component of membrane	GO:0016021	u	0.00372922	0.961715	13584/28931	12167/24921	cellular compartment	The component of a membrane consisting of the gene products and protein complexes having at least some part of their peptide sequence embedded in the hydrophobic region of the membrane. [GOC:dos, GOC:go_curators]
DNA recombination	GO:0006310	u	0.0394849	0.722695	297/28931	354/24921	biological process	Any process in which a new genotype is formed by reassortment of genes resulting in gene combinations different from those that were present in the parents. In eukaryotes genetic recombination can occur by chromosome assortment, intrachromosomal recombination, or nonreciprocal interchromosomal recombination. Interchromosomal recombination occurs by crossing over. In bacteria it may occur by genet…
DNA replication	GO:0006260	u	0.000452448	0.62948	228/28931	312/24921	biological process	The cellular metabolic process in which a cell duplicates one or more molecules of DNA. DNA replication begins when specific sequences, known as origins of replication, are recognized and bound by initiation proteins, and ends when the original DNA molecule has been completely duplicated and the copies topologically separated. The unit of replication usually corresponds to the genome of the cell,…
* - "o": overrepresented in Apium graveolens compared to Daucus carota	"u": underrepresented in Apium graveolens compared to Daucus carota
** - ratio of values from columns F and G
*** - the number of genes with this particular GO term and the number of genes that were assigned at least one GO term in this species
