## Supplementary Table 8 for "The genome of the toxic invasive species *Heracleum sosnowskyi* carries an increased number of genes despite absence of recent whole-genome duplications"

### Sheet: coriandrum_sativum__VS__daucus_
GO term name	GO term id	Change type*	Q-value	Ratio of fractions between Heracleum sosnowskyi and Daucus carota**	Fraction of genes with this GO term in Heracleum sosnowskyi***	Fraction of genes with this GO term in Daucus carota***	GO term description	GO term type
monoterpenoid biosynthetic process	GO:0016099	o	0.0356579	16.4118	21/31888	1/24921	biological process	The chemical reactions and pathways resulting in the formation of monoterpenoid compounds, terpenoids having a C10 skeleton. [GOC:go_curators]
UDP-glucose transmembrane transporter activity	GO:0005460	o	0.0284354	3.26816	46/31888	11/24921	molecular function	Enables the transfer of a UDP-glucose from one side of a membrane to the other. UDP-glucose is a substance composed of glucose in glycosidic linkage with uridine diphosphate. [GOC:ai, GOC:mtg_transport, ISBN:0815340729]
ADP binding	GO:0043531	o	7.08238e-12	3.06595	204/31888	52/24921	molecular function	Binding to ADP, adenosine 5'-diphosphate. [GOC:jl]
serine-type carboxypeptidase activity	GO:0004185	o	0.00795323	1.89209	138/31888	57/24921	molecular function	Catalysis of the hydrolysis of a single C-terminal amino acid residue from the C-terminus of a polypeptide chain by a catalytic mechanism that involves a catalytic triad consisting of a serine nucleophile that is activated by a proton relay involving an acidic residue (e.g. aspartate or glutamate) and a basic residue (usually histidine). [https://www.ebi.ac.uk/merops/about/glossary.shtml#CARBOXYP…
serine-type exopeptidase activity	GO:0070008	o	0.00101814	1.86522	179/31888	75/24921	molecular function	Catalysis of the hydrolysis of a peptide bond not more than three residues from the N- or C-terminus of a polypeptide chain by a catalytic mechanism that involves a catalytic triad consisting of a serine nucleophile that is activated by a proton relay involving an acidic residue (e.g. aspartate or glutamate) and a basic residue (usually histidine). [GOC:mah, https://www.ebi.ac.uk/merops/about/glo…
polysaccharide binding	GO:0030247	o	0.048002	1.7395	138/31888	62/24921	molecular function	Binding to a polysaccharide, a polymer of many (typically more than 10) monosaccharide residues linked glycosidically. [GOC:mah]
anthocyanin-containing compound biosynthetic process	GO:0009718	o	0.0289676	1.66185	185/31888	87/24921	biological process	The chemical reactions and pathways resulting in the formation of anthocyanins, any member of a group of intensely colored soluble glycosides of anthocyanidins. [GOC:ai]
anthocyanin-containing compound metabolic process	GO:0046283	o	0.0265532	1.65855	191/31888	90/24921	biological process	The chemical reactions and pathways involving anthocyanins, any member of a group of intensely colored soluble glycosides of anthocyanidins that occur in plants. They are responsible from most of the scarlet, purple, mauve and blue coloring in higher plants, especially of flowers. [ISBN:0198506732]
sesquiterpene biosynthetic process	GO:0051762	o	0.0265532	1.55663	243/31888	122/24921	biological process	The chemical reactions and pathways resulting in the formation of sesquiterpenes, any of a class of terpenes of the formula C15H24 or a derivative of such a terpene. [GOC:ai]
terpenoid biosynthetic process	GO:0016114	o	1.33987e-05	1.52117	545/31888	280/24921	biological process	The chemical reactions and pathways resulting in the formation of terpenoids, any member of a class of compounds characterized by an isoprenoid chemical structure. [GOC:ai]
terpene biosynthetic process	GO:0046246	o	0.0265532	1.50415	281/31888	146/24921	biological process	The chemical reactions and pathways resulting in the formation of terpenes, any of a large group of hydrocarbons made up of isoprene units. [GOC:ai]
sesquiterpene metabolic process	GO:0051761	o	0.0324903	1.50206	271/31888	141/24921	biological process	The chemical reactions and pathways involving sesquiterpenes, any of a class of terpenes of the formula C15H24 or a derivative of such a terpene. [GOC:ai]
terpenoid metabolic process	GO:0006721	o	3.05983e-05	1.45205	628/31888	338/24921	biological process	The chemical reactions and pathways involving terpenoids, any member of a class of compounds characterized by an isoprenoid chemical structure and including derivatives with various functional groups. [ISBN:0198506732]
isoprenoid biosynthetic process	GO:0008299	o	3.45004e-05	1.38755	767/31888	432/24921	biological process	The chemical reactions and pathways resulting in the formation of an isoprenoid compound, isoprene (2-methylbuta-1,3-diene) or compounds containing or derived from linked isoprene (3-methyl-2-butenylene) residues. [ISBN:0198506732]
UDP-glycosyltransferase activity	GO:0008194	o	0.000339339	1.38522	631/31888	356/24921	molecular function	Catalysis of the transfer of a glycosyl group from a UDP-sugar to a small hydrophobic molecule. [InterPro:IPR004224, PMID:11846783]
iron ion binding	GO:0005506	o	0.000344761	1.34026	746/31888	435/24921	molecular function	Binding to an iron (Fe) ion. [GOC:ai]
isoprenoid metabolic process	GO:0006720	o	0.000142364	1.33929	838/31888	489/24921	biological process	The chemical reactions and pathways involving isoprenoid compounds, isoprene (2-methylbuta-1,3-diene) or compounds containing or derived from linked isoprene (3-methyl-2-butenylene) residues. [ISBN:0198547684]
monooxygenase activity	GO:0004497	o	0.000661398	1.3227	765/31888	452/24921	molecular function	Catalysis of the incorporation of one atom from molecular oxygen into a compound and the reduction of the other atom of oxygen to water. [ISBN:0198506732]
tetrapyrrole binding	GO:0046906	o	0.000332997	1.30346	929/31888	557/24921	molecular function	Binding to a tetrapyrrole, a compound containing four pyrrole nuclei variously substituted and linked to each other through carbons at the alpha position. [GOC:curators, ISBN:0198506732]
heme binding	GO:0020037	o	0.00189235	1.27549	865/31888	530/24921	molecular function	Binding to a heme, a compound composed of iron complexed in a porphyrin (tetrapyrrole) ring. [GOC:ai]
oxidoreductase activity, acting on paired donors, with incorporation or reduction of molecular oxygen	GO:0016705	o	0.019524	1.21679	984/31888	632/24921	molecular function	Catalysis of an oxidation-reduction (redox) reaction in which hydrogen or electrons are transferred from each of two donors, and molecular oxygen is reduced or incorporated into a donor. [GOC:mah]
transition metal ion binding	GO:0046914	o	0.000172836	1.18624	2251/31888	1483/24921	molecular function	Binding to a transition metal ions; a transition metal is an element whose atom has an incomplete d-subshell of extranuclear electrons, or which gives rise to a cation or cations with an incomplete d-subshell. Transition metals often have more than one valency state. Biologically relevant transition metals include vanadium, manganese, iron, copper, cobalt, nickel, molybdenum and silver. [ISBN:019…
lipid biosynthetic process	GO:0008610	o	0.0356579	1.17705	1357/31888	901/24921	biological process	The chemical reactions and pathways resulting in the formation of lipids, compounds soluble in an organic solvent but not, or sparingly, in an aqueous solvent. [GOC:go_curators]
protein phosphorylation	GO:0006468	o	0.0356579	1.14535	1914/31888	1306/24921	biological process	The process of introducing a phosphate group on to a protein. [GOC:hb]
ion binding	GO:0043167	o	0.00070556	1.06247	10063/31888	7402/24921	molecular function	Binding to an ion, a charged atoms or groups of atoms. [GOC:jl]
cellular_component	GO:0005575	u	5.41035e-06	0.977529	25843/31888	20661/24921	cellular compartment	A location, relative to cellular compartments and structures, occupied by a macromolecular machine when it carries out a molecular function. There are two ways in which the gene ontology describes locations of gene products: (1) relative to cellular structures (e.g., cytoplasmic side of plasma membrane) or compartments (e.g., mitochondrion), and (2) the stable macromolecular complexes of which th…
cellular anatomical entity	GO:0110165	u	2.11358e-05	0.977472	25006/31888	19993/24921	cellular compartment	A part of a cellular organism that is either an immaterial entity or a material entity with granularity above the level of a protein complex but below that of an anatomical system. Or, a substance produced by a cellular organism with granularity above the level of a protein complex. [GOC:kmv]
organelle	GO:0043226	u	5.41035e-06	0.937284	10843/31888	9041/24921	cellular compartment	Organized structure of distinctive morphology and function. Includes the nucleus, mitochondria, plastids, vacuoles, vesicles, ribosomes and the cytoskeleton, and prokaryotic structures such as anammoxosomes and pirellulosomes. Excludes the plasma membrane. [GOC:go_curators]
intracellular organelle	GO:0043229	u	5.41035e-06	0.936729	10815/31888	9023/24921	cellular compartment	Organized structure of distinctive morphology and function, occurring within the cell. Includes the nucleus, mitochondria, plastids, vacuoles, vesicles, ribosomes and the cytoskeleton. Excludes the plasma membrane. [GOC:go_curators]
membrane-bounded organelle	GO:0043227	u	8.48414e-06	0.934505	9810/31888	8204/24921	cellular compartment	Organized structure of distinctive morphology and function, bounded by a single or double lipid bilayer membrane. Includes the nucleus, mitochondria, plastids, vacuoles, and vesicles. Excludes the plasma membrane. [GOC:go_curators]
intracellular membrane-bounded organelle	GO:0043231	u	8.48414e-06	0.934089	9765/31888	8170/24921	cellular compartment	Organized structure of distinctive morphology and function, bounded by a single or double lipid bilayer membrane and occurring within the cell. Includes the nucleus, mitochondria, plastids, vacuoles, and vesicles. Excludes the plasma membrane. [GOC:go_curators]
nucleic acid binding	GO:0003676	u	0.00176937	0.929906	6674/31888	5609/24921	molecular function	Binding to a nucleic acid. [GOC:jl]
nucleus	GO:0005634	u	0.00335925	0.927231	5587/31888	4709/24921	cellular compartment	A membrane-bounded organelle of eukaryotic cells in which chromosomes are housed and replicated. In most cells, the nucleus contains all of the cell's chromosomes except the organellar chromosomes, and is the site of RNA synthesis and processing. In some species, or in specialized cell types, RNA metabolism or DNA replication may be absent. [GOC:go_curators]
DNA binding	GO:0003677	u	0.000295851	0.891174	3714/31888	3257/24921	molecular function	Any molecular function by which a gene product interacts selectively and non-covalently with DNA (deoxyribonucleic acid). [GOC:dph, GOC:jl, GOC:tb, GOC:vw]
cellular response to DNA damage stimulus	GO:0006974	u	0.00162517	0.765156	608/31888	621/24921	biological process	Any process that results in a change in state or activity of a cell (in terms of movement, secretion, enzyme production, gene expression, etc.) as a result of a stimulus indicating damage to its DNA from environmental insults or errors during metabolism. [GOC:go_curators]
DNA repair	GO:0006281	u	0.000785246	0.748953	552/31888	576/24921	biological process	The process of restoring DNA after damage. Genomes are subject to damage by chemical and physical agents in the environment (e.g. UV and ionizing radiations, chemical mutagens, fungal and bacterial toxins, etc.) and by free radicals or alkylating agents endogenously generated in metabolism. DNA is also damaged because of errors during its replication. A variety of different DNA repair pathways ha…
DNA recombination	GO:0006310	u	7.92359e-05	0.655679	297/31888	354/24921	biological process	Any process in which a new genotype is formed by reassortment of genes resulting in gene combinations different from those that were present in the parents. In eukaryotes genetic recombination can occur by chromosome assortment, intrachromosomal recombination, or nonreciprocal interchromosomal recombination. Interchromosomal recombination occurs by crossing over. In bacteria it may occur by genet…
DNA replication	GO:0006260	u	1.12457e-07	0.558584	223/31888	312/24921	biological process	The cellular metabolic process in which a cell duplicates one or more molecules of DNA. DNA replication begins when specific sequences, known as origins of replication, are recognized and bound by initiation proteins, and ends when the original DNA molecule has been completely duplicated and the copies topologically separated. The unit of replication usually corresponds to the genome of the cell,…
* - "o": overrepresented in Coriandrum sativum compared to Daucus carota	"u": underrepresented in Coriandrum sativum compared to Daucus carota
** - ratio of values from columns F and G
*** - the number of genes with this particular GO term and the number of genes that were assigned at least one GO term in this species
